# Pan-cancer multi-omics analysis identifies non-canonical oncogenic functions beyond DNA replication of the POLE2 subunit of DNA Polymerase epsilon

**DOI:** 10.64898/2025.12.09.693296

**Authors:** Alina Krasilia, Deepali Chaudhry, Iwona J. Fijalkowska, Michal Dmowski

**Author notes:** Corresponding author: A.K.; M.D.

## Abstract

DNA polymerase epsilon (Polε) is essential for high-fidelity leading-strand synthesis. It comprises a catalytic subunit, POLE and three accessory subunits, including POLE2. In contrast to POLE, the biological functions and clinical significance of POLE2 remain unexplored. POLE2 is vital for the assembly of Polε and for interactions with the CMG helicase. Yeast studies show that dysfunction of its ortholog, Dpb2, cause genomic instability and impaired cell cycle progression. To investigate the significance of POLE2, this study provides a comprehensive multi-omics analysis across tumor types. We show that POLE2 upregulation is associated with decreased overall survival in a cancer-type-specific manner. Its expression levels, rather than copy number variation, emerge as a more reliable prognostic marker. POLE2 expression regulatory mechanisms include promoter methylation, isoform usage, and epigenetic regulators. Elevated POLE2 mRNA levels are rarely followed by increased protein levels, possibly due to abundant non-coding isoforms. The localization of mutations in POLE2 in cancer samples suggests an effect on its interaction with the catalytic subunit of Polε. Co-expression and pathway enrichment analyses reveal a connection between POLE2 and transcriptional regulation involving E2F, EZH2, and RB. Our findings highlight POLE2 as a contributor to genome stability, a candidate cancer biomarker, and a possible therapeutic target.
