## Supplementary material for "Pan-cancer multi-omics analysis identifies non-canonical oncogenic functions beyond DNA replication of the POLE2 subunit of DNA Polymerase epsilon": Table S2

### Sheet: Sheet1
GTEx_Tissue
Breast - Mammary Tissue	BRCA
Ovary	OV
Uterus	UCEC
Cervix - Ectocervix	CESC
Cervix - Endocervix	CESC
Liver	LIHC
Colon - Sigmoid	COAD	READ
Colon - Transverse	COAD
Small Intestine - Terminal Ileum	COAD
Whole Blood	DLBC	LAML
Esophagus - Mucosa	ESCA
Esophagus - Muscularis	ESCA
Esophagus - Gastroesophageal Junction	ESCA
Brain - Amygdala	GBM
Brain - Anterior cingulate cortex (BA24)	GBM
Brain - Caudate (basal ganglia)	GBM
Brain - Cerebellar Hemisphere	GBM	LGG
Brain - Cerebellum	GBM	LGG
Brain - Cortex	GBM
Brain - Frontal Cortex (BA9)	GBM
Brain - Hippocampus	GBM
Brain - Hypothalamus	GBM
Brain - Nucleus accumbens (basal ganglia)	GBM
Brain - Putamen (basal ganglia)	GBM
Brain - Spinal cord (cervical c-1)	GBM
Brain - Substantia nigra	GBM
Lung	LUAD
Kidney - Cortex	KICH
Kidney - Medulla	KICH	KIRC	KIRP
Pancreas	PAAD	KIRC	KIRP
Prostate	PCPG
Skin - Sun Exposed (Lower leg)	SKCM	PRAD
Skin - Not Sun Exposed (Suprapubic)	SKCM
Stomach	STAD
Thyroid	THCA
