## Supplementary material for "Pan-cancer multi-omics analysis identifies non-canonical oncogenic functions beyond DNA replication of the POLE2 subunit of DNA Polymerase epsilon": Table S3

### Sheet: Sheet1
UALCAN	AnalyzeR
BRCA	mammary
CESC	female
COAD	intestines
DLBC	immune
ESCA	esophagus
GBM	brain
KICH	kidney
KIRC	kidney
KIRP	kidney
LGG	brain
LIHC	liver
LUAD	respiratory
LUSC	respiratory
OV	female
PAAD	pancreas
PRAD	prostate
READ	intestines
SKCM	skin
STAD	stomach
THCA	thyroid
THYM	immune
UCEC	female
